# Mitochondrial Complex I activity is inhibited by changes in the abundance of phosphatidylinositol and phosphatidylserine in wheat plants exposed to high temperatures

**DOI:** 10.1101/2023.02.05.527222

**Authors:** Aygul Malone, Thusitha W. Rupasinghe, Ute Roessner, Nicolas L. Taylor

## Abstract

Identifying the molecular basis of thermotolerance in crops is becoming increasingly important with the changing climatic conditions that challenge future food security. Sustaining cellular energy production under heat stress is vital in maintaining an uninterrupted growth cycle, and thus the mitochondria is instrumental in facilitating the overall heat-tolerance of a crop plant. Using targeted mass spectrometry, the changes in abundance of the lipo-protein network in mitochondrial membranes following a short episode of extremely high temperature were analysed in two wheat cultivars of differing thermotolerance. The results indicated that membrane lipids remodel in favour of shorter fatty acyl tails, and an increase in the abundance of phosphatidylinositol, while specific to the heat-tolerant cultivar was an increase in the abundance of phosphatidylserine. The differences between the lipid profiles of the two cultivars is a likely explanation for the decrease in Complex I NADH dehydrogenase activity in the heat-sensitive cultivar. Further metabolite analysis by LC-MS revealed malate accumulation, indicating that the disruption in Complex I activity impacts the catabolism of reducing equivalents. The measured increase in the total amount of phosphatidylserine in the heat-tolerant cultivar suggests a potential role in conveying thermotolerance for this minor membrane constituent, and highlights that a focus on membrane lipid composition during thermal stress will be essential for the breeding of future heat tolerant crops.

**Summary:**

- We evaluated changes to the lipo-protein network of wheat mitochondria of differing heat tolerance in response to heat shock.
- Using targeted mass spectrometry, candidate transitions were selected to quantify changes in membrane lipids and the embedded protein components of the electron transport chain, which play a vital role in maintaining respiration.
- A significant increase in phosphatidylserine was exclusive to the mitochondria of the heat-tolerant wheat cultivar. In the absence of this, the heat-sensitive cultivar displayed a reduced Complex I activity.
- The minor membrane constituent phosphatidylserine plays a role in conveying thermotolerance, making this membrane lipid a focal point for the breeding of future heat tolerant crops.
