## Supplementary Table 1 for "Mitochondrial Complex I activity is inhibited by changes in the abundance of phosphatidylinositol and phosphatidylserine in wheat plants exposed to high temperatures"

### Sheet: S1
Supplementary table 1:		Specifications of phospholipid SRM transitions for phospholipid quantitation from isolated mitochondria. The target list includes the phospholipid standards from the "Lipid Mix", designated by the suffix "IS".
Compound Group	Compound Name	Precursor Ion	Product Ion	Dwell	Fragmentor	Collision Energy	Cell Accelerator Voltage	Polarity
LPA	LPA 14:0	400.3	285.3	200	135	17	5	Positive
LPA	LPA 16:0	428.3	313.3	200	135	17	5	Positive
LPA	LPA 17:0	442.3	327.3	200	135	17	5	Positive
LPA	LPA 18:0	456.3	341.3	200	135	17	5	Positive
LPA	LPA 18:1	454.3	339.3	200	135	17	5	Positive
LPA	LPA 18:2	452.3	337.3	200	135	17	5	Positive
LPA	LPA 18:3	450.3	335.3	200	135	17	5	Positive
LPA	LPA20:0	470.3	355.3	200	135	17	5	Positive
LPA	LPA20:4	462.4	347.4	200	135	17	5	Positive
LPA	LPA22.5	474.5	359.5	200	135	17	5	Positive
LPA	LPA22:0	484.3	369.3	200	135	17	5	Positive
LPC	LPC 14:0	468.3	184.1	200	135	17	5	Positive
LPC	LPC 15:0	482.3	184.1	200	135	17	5	Positive
LPC	LPC 16:0	496.3	184.1	200	135	17	5	Positive
LPC	LPC 16:1	494.3	184.1	200	135	17	5	Positive
LPC	LPC 17:0	510.4	184.1	200	135	17	5	Positive
LPC	LPC 18:0	524.4	184.1	200	135	17	5	Positive
LPC	LPC 18:1	522.4	184.1	200	135	17	5	Positive
LPC	LPC 18:2	520.3	184.1	200	135	17	5	Positive
LPC	LPC 18:3	518.3	184.1	200	135	17	5	Positive
LPC	LPC 19:0	538.4	184.1	200	135	17	5	Positive
LPC	LPC 20:2	548.4	184.1	200	135	17	5	Positive
LPC	LPC 20:3	546.4	184.1	200	135	17	5	Positive
LPC	LPC 20:4	544.3	184.1	200	135	17	5	Positive
LPC	LPC 20:5	542.3	184.1	200	135	17	5	Positive
LPC	LPC 22:0	580.4	184.1	200	135	17	5	Positive
LPC	LPC 22:1	578.4	184.1	200	135	17	5	Positive
LPC	LPC 22:5	570.4	184.1	200	135	17	5	Positive
LPC	LPC 22:6	568.3	184.1	200	135	17	5	Positive
LPC	LPC20:0	552.4	184.1	200	135	17	5	Positive
LPC	LPC20:1	550.4	184.1	200	135	17	5	Positive
LPC	LPC24:0	608.5	184.1	200	135	17	5	Positive
LPC	LPC26:0	636.5	184.1	200	135	17	5	Positive
LPC IS	LPC 13_0	454.4	184.1	200	135	17	5	Positive
LPE	LPE14:0	426.3	285.2	200	135	13	5	Positive
LPE	LPE16:0	454.3	313.3	200	135	13	5	Positive
LPE	LPE18:0	482.3	341.3	200	135	13	5	Positive
LPE	LPE18:1	480.3	339.3	200	135	13	5	Positive
LPE	LPE18:2	478.3	337.3	200	135	13	5	Positive
LPE	LPE18:3	476.3	335.3	200	135	13	5	Positive
LPE	LPE20:4	502.3	361.3	200	135	13	5	Positive
LPE	LPE22:6	526.3	385.3	200	135	13	5	Positive
LPE IS	LPE13_0	412.2	271.3	200	135	13	5	Positive
LPG	LPG 16:0	502.3	313.3	200	135	21	5	Positive
LPG	LPG 16:1	500.3	311.3	200	135	21	5	Positive
LPG	LPG 18:0	530.3	341.3	200	135	21	5	Positive
LPG	LPG 18:1	528.3	339.3	200	135	21	5	Positive
LPG	LPG 18:2	526.3	337.3	200	135	21	5	Positive
LPG	LPG 18:3	524.3	335.3	200	135	21	5	Positive
LPI	LPI 18:0	601.3	341.3	200	135	21	5	Positive
LPI	LPI 18:1	519.3	339.3	200	135	21	5	Positive
LPI	LPI 18:2	597.3	337.3	200	135	21	5	Positive
LPI	LPI 18:3	595.3	335.3	200	135	21	5	Positive
LPI	LPI 20:4	621.3	361.3	200	135	21	5	Positive
LPS IS	LPS13_0	478.3	271.2	200	135	21	5	Positive
PA	PA 32:0	666.3	551.3	200	135	17	5	Positive
PA	PA 34:0	694.3	579.3	200	135	17	5	Positive
PA	PA 34:1	692.3	577.3	200	135	17	5	Positive
PA	PA 34:2	690.3	575.3	200	135	17	5	Positive
PA	PA 34:3	688.3	573.3	200	135	17	5	Positive
PA	PA 35:0	708.3	593.3	200	135	17	5	Positive
PA	PA 36:0	722.3	607.3	200	135	17	5	Positive
PA	PA 36:1	720.3	605.3	200	135	17	5	Positive
PA	PA 36:2	718.3	603.3	200	135	17	5	Positive
PA	PA 36:3	716.3	601.3	200	135	17	5	Positive
PA	PA 36:4	714.3	599.3	200	135	17	5	Positive
PA	PA 36:5	712.3	597.3	200	135	17	5	Positive
PA	PA 36:6	710.3	595.3	200	135	17	5	Positive
PA	PA 38:0	750.3	635.3	200	135	17	5	Positive
PA	PA 38:1	748.3	633.3	200	135	17	5	Positive
PA	PA 38:2	746.3	631.3	200	135	17	5	Positive
PA	PA 38:3	744.3	629.3	200	135	17	5	Positive
PA	PA 38:4	742.3	627.3	200	135	17	5	Positive
PA	PA 38:5	740.3	625.3	200	135	17	5	Positive
PA	PA 38:6	738.3	623.3	200	135	17	5	Positive
PA	PA 40:0	778.3	663.3	200	135	17	5	Positive
PA	PA 40:1	776.3	661.3	200	135	17	5	Positive
PA	PA 40:2	774.3	659.3	200	135	17	5	Positive
PA	PA 42:0	806.3	691.3	200	135	17	5	Positive
PA	PA 42:1	804.3	689.3	200	135	17	5	Positive
PA	PA 42:2	802.3	687.3	200	135	17	5	Positive
PA IS	PA24_0	559.3	439.3	200	135	17	5	Positive
PC	PC 28:0	678.5	184.1	200	135	25	5	Positive
PC	PC 29:0	692.5	184.1	200	135	25	5	Positive
PC	PC 30:0	706.5	184.1	200	135	25	5	Positive
PC	PC 31:0	720.6	184.1	200	135	25	5	Positive
PC	PC 31:1	718.5	184.1	200	135	25	5	Positive
PC	PC 32:0	734.6	184.1	200	135	25	5	Positive
PC	PC 32:1	732.6	184.1	200	135	25	5	Positive
PC	PC 32:2	730.5	184.1	200	135	25	5	Positive
PC	PC 32:3	728.5	184.1	200	135	25	5	Positive
PC	PC 33:0	748.6	184.1	200	135	25	5	Positive
PC	PC 33:1	746.6	184.1	200	135	25	5	Positive
PC	PC 33:2	744.6	184.1	200	135	25	5	Positive
PC	PC 33:3	742.5	184.1	200	135	25	5	Positive
PC	PC 34:0	762.6	184.1	200	135	25	5	Positive
PC	PC 34:1	760.6	184.1	200	135	25	5	Positive
PC	PC 34:2	758.6	184.1	200	135	25	5	Positive
PC	PC 34:3	756.6	184.1	200	135	25	5	Positive
PC	PC 34:4	754.5	184.1	200	135	25	5	Positive
PC	PC 35:0	776.6	184.1	200	135	25	5	Positive
PC	PC 35:1	774.6	184.1	200	135	25	5	Positive
PC	PC 35:2	772.6	184.1	200	135	25	5	Positive
PC	PC 35:3	770.6	184.1	200	135	25	5	Positive
PC	PC 35:4	768.6	184.1	200	135	25	5	Positive
PC	PC 36:0	790.6	184.1	200	135	25	5	Positive
PC	PC 36:1	788.6	184.1	200	135	25	5	Positive
PC	PC 36:2	786.6	184.1	200	135	25	5	Positive
PC	PC 36:3	784.6	184.1	200	135	25	5	Positive
PC	PC 36:4	782.6	184.1	200	135	25	5	Positive
PC	PC 36:5	780.6	184.1	200	135	25	5	Positive
PC	PC 36:6	778.5	184.1	200	135	25	5	Positive
PC	PC 37:4	796.6	184.1	200	135	25	5	Positive
PC	PC 37:5	794.6	184.1	200	135	25	5	Positive
PC	PC 37:6	792.6	184.1	200	135	25	5	Positive
PC	PC 38:2	814.6	184.1	200	135	25	5	Positive
PC	PC 38:3	812.6	184.1	200	135	25	5	Positive
PC	PC 38:4	810.6	184.1	200	135	25	5	Positive
PC	PC 38:5	808.6	184.1	200	135	25	5	Positive
PC	PC 38:6	806.6	184.1	200	135	25	5	Positive
PC	PC 38:7	804.6	184.1	200	135	25	5	Positive
PC	PC 39:5	822.6	184.1	200	135	25	5	Positive
PC	PC 39:6	820.6	184.1	200	135	25	5	Positive
PC	PC 39:7	818.6	184.1	200	135	25	5	Positive
PC	PC 40:5	836.6	184.1	200	135	25	5	Positive
PC	PC 40:6	834.6	184.1	200	135	25	5	Positive
PC	PC 40:7	832.6	184.1	200	135	25	5	Positive
PC	PC 40:8	830.6	184.1	200	135	25	5	Positive
PC IS	PC26_0	650.4	184.1	200	135	25	5	Positive
PE	PE 32:0	692.5	551.5	200	135	21	5	Positive
PE	PE 32:1	690.5	549.5	200	135	21	5	Positive
PE	PE 33:1	704.6	563.5	200	135	21	5	Positive
PE	PE 33:2	702.5	561.5	200	135	21	5	Positive
PE	PE 34:0	720.6	579.5	200	135	21	5	Positive
PE	PE 34:1	718.5	577.5	200	135	21	5	Positive
PE	PE 34:2	716.5	575.5	200	135	21	5	Positive
PE	PE 34:3	714.5	573.5	200	135	21	5	Positive
PE	PE 35:1	732.6	591.5	200	135	21	5	Positive
PE	PE 35:2	730.5	589.5	200	135	21	5	Positive
PE	PE 35:3	728.6	587.5	200	135	21	5	Positive
PE	PE 35:4	726.5	585.5	200	135	21	5	Positive
PE	PE 35:5	724.5	583.5	200	135	21	5	Positive
PE	PE 35:6	722.5	581.5	200	135	21	5	Positive
PE	PE 36:0	748.6	607.6	200	135	21	5	Positive
PE	PE 36:1	746.6	605.6	200	135	21	5	Positive
PE	PE 36:2	744.6	603.5	200	135	21	5	Positive
PE	PE 36:3	742.5	601.5	200	135	21	5	Positive
PE	PE 36:4	740.5	599.5	200	135	21	5	Positive
PE	PE 36:5	738.5	597.5	200	135	21	5	Positive
PE	PE 37:4	754.6	613.6	200	135	21	5	Positive
PE	PE 37:5	752.6	611.5	200	135	21	5	Positive
PE	PE 38:3	770.6	629.6	200	135	21	5	Positive
PE	PE 38:4	768.6	627.5	200	135	21	5	Positive
PE	PE 38:5	766.5	625.5	200	135	21	5	Positive
PE	PE 38:6	764.5	623.5	200	135	21	5	Positive
PE	PE 39:5	780.6	639.6	200	135	21	5	Positive
PE	PE 39:6	778.5	637.5	200	135	21	5	Positive
PE	PE 39:7	776.6	635.5	200	135	21	5	Positive
PE	PE 40:4	796.6	655.6	200	135	21	5	Positive
PE	PE 40:5	794.6	653.6	200	135	21	5	Positive
PE	PE 40:6	792.6	651.5	200	135	21	5	Positive
PE	PE 40:7	790.5	649.5	200	135	21	5	Positive
PE IS	PE24_0	580.3	439.4	200	135	21	5	Positive
PG	PG 34:0	768.6	579.5	200	135	21	5	Positive
PG	PG 34:1	766.5	577.5	200	135	21	5	Positive
PG	PG 34:2	764.5	575.5	200	135	21	5	Positive
PG	PG 34:3	762.5	573.5	200	135	21	5	Positive
PG	PG 34:4	760.5	571.5	200	135	21	5	Positive
PG	PG 36:1	794.6	605.6	200	135	21	5	Positive
PG	PG 36:2	792.5	603.5	200	135	21	5	Positive
PG	PG 36:4	788.5	599.5	200	135	21	5	Positive
PG	PG 36:5	786.5	597.5	200	135	21	5	Positive
PG	PG 36:6	784.5	595.5	200	135	21	5	Positive
PG	PG32:0	740.5	551.5	200	135	21	5	Positive
PG	PG32:1	738.5	549.5	200	135	21	5	Positive
PG	PG32:2	736.5	547.5	200	135	21	5	Positive
PG	PG40:2	848.6	659.6	200	135	21	5	Positive
PG IS	PG24_0	633.5	439.4	200	135	21	5	Positive
PI	PI 32:0	811.5	551.5	200	135	21	5	Positive
PI	PI 32:1	809.5	549.5	200	135	21	5	Positive
PI	PI 34:0	839.6	579.6	200	135	21	5	Positive
PI	PI 34:1	837.5	577.5	200	135	21	5	Positive
PI	PI 34:2	835.5	575.5	200	135	21	5	Positive
PI	PI 34:3	833.5	573.5	200	135	21	5	Positive
PI	PI 36:1	865.6	605.6	200	135	21	5	Positive
PI	PI 36:2	863.6	603.6	200	135	21	5	Positive
PI	PI 36:3	861.6	601.5	200	135	21	5	Positive
PI	PI 36:4	859.6	599.6	200	135	21	5	Positive
PI	PI 36:5	857.6	597.5	200	135	21	5	Positive
PI	PI 36:6	855.6	595.5	200	135	21	5	Positive
PI	PI 38:2	891.6	631.6	200	135	21	5	Positive
PI	PI 38:3	889.6	629.6	200	135	21	5	Positive
PI	PI 38:5	885.6	625.6	200	135	21	5	Positive
PI	PI 38:6	883.6	623.6	200	135	21	5	Positive
PI	PI 40:4	915.6	655.6	200	135	21	5	Positive
PI	PI 40:5	913.6	653.6	200	135	21	5	Positive
PI	PI 40:6	911.6	651.6	200	135	21	5	Positive
PI IS	PI38_4	887.3	627.7	200	135	25	5	Positive
PS	PS 32:0	736.5	551.5	200	135	21	5	Positive
PS	PS 34:0	764.5	579.5	200	135	21	5	Positive
PS	PS 34:1	762.5	577.5	200	135	21	5	Positive
PS	PS 34:2	760.5	575.5	200	135	21	5	Positive
PS	PS 34:3	758.5	573.5	200	135	21	5	Positive
PS	PS 36:1	790.6	605.6	200	135	21	5	Positive
PS	PS 36:2	788.5	603.5	200	135	21	5	Positive
PS	PS 36:3	786.5	601.5	200	135	21	5	Positive
PS	PS 36:4	784.5	599.5	200	135	21	5	Positive
PS	PS 36:5	782.5	597.5	200	135	21	5	Positive
PS	PS 36:6	780.5	595.5	200	135	21	5	Positive
PS	PS 38:3	814.6	629.6	200	135	21	5	Positive
PS	PS 38:4	812.5	627.5	200	135	21	5	Positive
PS	PS 38:5	810.5	625.5	200	135	21	5	Positive
PS	PS 40:3	842.6	657.6	200	135	21	5	Positive
PS	PS 40:5	838.6	653.6	200	135	21	5	Positive
PS	PS 40:6	836.5	651.5	200	135	21	5	Positive
PS	PS 42:3	870.6	685.6	200	135	21	5	Positive
PS	PS 42:4	868.6	683.6	200	135	21	5	Positive
PS IS	PS24_0	646.6	439.4	200	135	21	5	Positive
