## Supplementary Table 2 for "Mitochondrial Complex I activity is inhibited by changes in the abundance of phosphatidylinositol and phosphatidylserine in wheat plants exposed to high temperatures"

### Sheet: S2
Supplementary table 2:		Specifications of phospholipid SRM transitions for cardiolipin quantitation from isolated mitochondria.
Compound Group	Compound Name	Precursor Ion	Product Ion	Polarity
CL	CL 70:6	1423.7	1423.7	Negative
CL	CL 70:8	1419.7	1419.7	Negative
CL	CL 70:9	1417.7	1417.7	Negative
CL	CL 72:10	1443.7	1443.7	Negative
CL	CL 72:12	1429.7	1429.7	Negative
CL	CL 72:0	1463.7	1463.7	Negative
CL	CL 72:1	1461.7	1461.7	Negative
CL	CL 72:7	1449.7	1449.7	Negative
CL	CL 73:6	1465.9	1465.9	Negative
CL	CL 74:11	1469.7	1469.7	Negative
CL	CL 74:12	1467.7	1467.7	Negative
CL	CL 74:14	1463.9	1463.9	Negative
CL	CL 75:4	1497.8	1497.8	Negative
CL	CL 75:5	1495.8	1495.8	Negative
CL	CL 75:8	1489.8	1489.8	Negative
