## Supplementary Table 3 for "Mitochondrial Complex I activity is inhibited by changes in the abundance of phosphatidylinositol and phosphatidylserine in wheat plants exposed to high temperatures"

### Sheet: S3
Supplementary table 3:	Specification of peptide SRM transitions for mitochondrial electron transport chain proteins from isolated mitochondria. The list contained 275 transitions from 84 peptides. SRM list for peptides representative of the respratory complex proteins. Each peptide selected passed the crieria for spectral matching wih one qualifier and two quantifier ions.
Compound Group	Compound Name	Precursor Ion	Product Ion	Fragmentor	Collision Energy
Traes_1AL_3F845389A.1	ITLISDFGEISGSR.light	747.894	1167.56	380	24.2
Traes_1AL_3F845389A.1	ITLISDFGEISGSR.light	747.894	1054.48	380	24.2
Traes_1AL_3F845389A.1	ITLISDFGEISGSR.light	747.894	967.448	380	24.2
Traes_1AL_45A9AD1EA.1	ADLIAYLK.light	453.768	607.381	380	15.1
Traes_1AL_45A9AD1EA.1	ADLIAYLK.light	453.768	494.297	380	15.1
Traes_1AL_45A9AD1EA.1	ADLIAYLK.light	453.768	423.26	380	15.1
Traes_1AL_45A9AD1EA.1	QGPNLHGLFGR.light	598.32	686.373	380	19.5
Traes_1AL_45A9AD1EA.1	QGPNLHGLFGR.light	598.32	549.314	380	19.5
Traes_1AL_45A9AD1EA.1	QGPNLHGLFGR.light	598.32	379.209	380	19.5
Traes_1AL_52E56C8D3.1	VGLTGLTVAEHFR.light	700.388	859.442	380	22.7
Traes_1AL_52E56C8D3.1	VGLTGLTVAEHFR.light	700.388	758.394	380	22.7
Traes_1AL_52E56C8D3.1	VGLTGLTVAEHFR.light	700.388	659.326	380	22.7
Traes_1AL_5649DA7B9.2	HLVDQYLESTR.light	680.846	1110.54	380	22.1
Traes_1AL_5649DA7B9.2	HLVDQYLESTR.light	680.846	1011.47	380	22.1
Traes_1AL_5649DA7B9.2	HLVDQYLESTR.light	680.846	896.447	380	22.1
Traes_1AL_5649DA7B9.2	HLVDQYLESTR.light	454.233	768.389	380	11.6
Traes_1AL_5649DA7B9.2	HLVDQYLESTR.light	454.233	605.325	380	11.6
Traes_1AL_5649DA7B9.2	HLVDQYLESTR.light	454.233	492.241	380	11.6
Traes_1AL_5649DA7B9.2	HLVDQYLESTR.light	454.233	363.199	380	11.6
Traes_1AL_5649DA7B9.2	HLVDQYLESTR.light	454.233	175.119	380	11.6
Traes_1AL_59BADC478.1	VNEILSHYPSNYK.light	521.932	908.426	380	14
Traes_1AL_59BADC478.1	VNEILSHYPSNYK.light	521.932	608.304	380	14
Traes_1AL_59BADC478.1	VNEILSHYPSNYK.light	521.932	424.219	380	14
Traes_1AL_999A02D6C.1	LVDYGVNK.light	454.248	695.336	380	15.1
Traes_1AL_999A02D6C.1	LVDYGVNK.light	454.248	580.309	380	15.1
Traes_1AL_999A02D6C.1	LVDYGVNK.light	454.248	360.224	380	15.1
Traes_1AL_999A02D6C.1	YQDISVLGQRPVEE.light	816.915	1113.59	380	26.3
Traes_1AL_999A02D6C.1	YQDISVLGQRPVEE.light	816.915	927.489	380	26.3
Traes_1AL_999A02D6C.1	YQDISVLGQRPVEE.light	816.915	814.405	380	26.3
Traes_1AL_A8291729B.1	NQLLSHR.light	434.243	625.378	380	14.5
Traes_1AL_A8291729B.1	NQLLSHR.light	434.243	512.294	380	14.5
Traes_1AL_A8291729B.1	NQLLSHR.light	434.243	399.21	380	14.5
Traes_1AL_A8291729B.1	QILYLISK.light	489.305	736.46	380	16.2
Traes_1AL_A8291729B.1	QILYLISK.light	489.305	460.313	380	16.2
Traes_1AL_A8291729B.1	QILYLISK.light	489.305	347.229	380	16.2
Traes_1AL_FBEE851D3.1	VGQLDSYEIEGGETK.light	812.889	1227.54	380	26.2
Traes_1AL_FBEE851D3.1	VGQLDSYEIEGGETK.light	812.889	620.289	380	26.2
Traes_1AL_FBEE851D3.1	VGQLDSYEIEGGETK.light	812.889	491.246	380	26.2
Traes_1AS_89C5D2845.1	FVQAHK.light	365.206	483.267	380	12.3
Traes_1AS_89C5D2845.1	FVQAHK.light	365.206	355.209	380	12.3
Traes_1AS_89C5D2845.1	FVQAHK.light	365.206	284.172	380	12.3
Traes_1BL_B60A108BD.2	IEGVNHHQK.light	531.278	948.465	380	17.5
Traes_1BL_B60A108BD.2	IEGVNHHQK.light	531.278	819.422	380	17.5
Traes_1BL_B60A108BD.2	IEGVNHHQK.light	531.278	412.23	380	17.5
Traes_1DL_DA9B5CFC6.1	AHGGFSVFAGVGER.light	464.234	588.31	380	11.9
Traes_1DL_DA9B5CFC6.1	AHGGFSVFAGVGER.light	464.234	517.273	380	11.9
Traes_1DL_DA9B5CFC6.1	AHGGFSVFAGVGER.light	464.234	361.183	380	11.9
Traes_1DL_DA9B5CFC6.1	DAEGQDVLLFIDNIFR.light	622.32	924.494	380	17.6
Traes_1DL_DA9B5CFC6.1	DAEGQDVLLFIDNIFR.light	622.32	664.341	380	17.6
Traes_1DL_DA9B5CFC6.1	DAEGQDVLLFIDNIFR.light	622.32	549.314	380	17.6
Traes_1DL_DA9B5CFC6.1	EGVQSFQGVLDGK.light	682.346	950.494	380	22.2
Traes_1DL_DA9B5CFC6.1	EGVQSFQGVLDGK.light	682.346	863.462	380	22.2
Traes_1DL_DA9B5CFC6.1	EGVQSFQGVLDGK.light	682.346	432.245	380	22.2
Traes_1DL_DA9B5CFC6.1	QISELGIYPAVDPLDSTSR.light	1031.03	1320.64	380	33
Traes_1DL_DA9B5CFC6.1	QISELGIYPAVDPLDSTSR.light	1031.03	1157.58	380	33
Traes_1DL_DA9B5CFC6.1	QISELGIYPAVDPLDSTSR.light	1031.03	775.394	380	33
Traes_1DL_DA9B5CFC6.1	VVDLLAPYQR.light	587.335	975.526	380	19.2
Traes_1DL_DA9B5CFC6.1	VVDLLAPYQR.light	587.335	634.331	380	19.2
Traes_1DL_DA9B5CFC6.1	VVDLLAPYQR.light	587.335	563.294	380	19.2
Traes_2AL_141C6B5E4.1	VVSVGDGIAR.light	486.777	774.41	380	16.1
Traes_2AL_141C6B5E4.1	VVSVGDGIAR.light	486.777	588.31	380	16.1
Traes_2AL_141C6B5E4.1	VVSVGDGIAR.light	486.777	416.262	380	16.1
Traes_2AL_6EA83C2B5.1	LANSVDVASLR.light	572.82	960.511	380	18.8
Traes_2AL_6EA83C2B5.1	LANSVDVASLR.light	572.82	846.468	380	18.8
Traes_2AL_6EA83C2B5.1	LANSVDVASLR.light	572.82	660.368	380	18.8
Traes_2AL_CF045E2E2.1	LVDIGTVTAQQAK.light	672.38	903.489	380	21.8
Traes_2AL_CF045E2E2.1	LVDIGTVTAQQAK.light	672.38	846.468	380	21.8
Traes_2AL_CF045E2E2.1	LVDIGTVTAQQAK.light	672.38	745.42	380	21.8
Traes_2AS_53250F380.1	GEYVNER.light	433.704	680.336	380	14.4
Traes_2AS_53250F380.1	GEYVNER.light	433.704	517.273	380	14.4
Traes_2AS_53250F380.1	GEYVNER.light	433.704	418.204	380	14.4
Traes_2AS_53250F380.1	GPEWFASFGR.light	577.275	870.426	380	18.9
Traes_2AS_53250F380.1	GPEWFASFGR.light	577.275	684.346	380	18.9
Traes_2AS_53250F380.1	GPEWFASFGR.light	577.275	537.278	380	18.9
Traes_2AS_53250F380.1	LSYFYK.light	410.716	620.308	380	13.7
Traes_2AS_53250F380.1	LSYFYK.light	410.716	457.245	380	13.7
Traes_2AS_53250F380.1	LSYFYK.light	410.716	310.176	380	13.7
Traes_2AS_7B0F31404.1	TYAENFK.light	436.711	608.304	380	14.5
Traes_2AS_7B0F31404.1	TYAENFK.light	436.711	537.267	380	14.5
Traes_2AS_7B0F31404.1	TYAENFK.light	436.711	408.224	380	14.5
Traes_2AS_E457DA21E.2	ASISQQIR.light	451.756	744.436	380	15
Traes_2AS_E457DA21E.2	ASISQQIR.light	451.756	631.352	380	15
Traes_2AS_E457DA21E.2	ASISQQIR.light	451.756	544.32	380	15
Traes_2AS_E457DA21E.2	VFDFFR.light	415.713	731.351	380	13.9
Traes_2AS_E457DA21E.2	VFDFFR.light	415.713	584.283	380	13.9
Traes_2AS_E457DA21E.2	VFDFFR.light	415.713	469.256	380	13.9
Traes_2BL_3EA134280.1	ASTIDLIR.light	444.761	629.398	380	14.8
Traes_2BL_3EA134280.1	ASTIDLIR.light	444.761	516.314	380	14.8
Traes_2BL_3EA134280.1	ASTIDLIR.light	444.761	401.287	380	14.8
Traes_2BL_3EA134280.1	EGLIVLR.light	400.255	613.44	380	13.4
Traes_2BL_3EA134280.1	EGLIVLR.light	400.255	500.355	380	13.4
Traes_2BL_3EA134280.1	EGLIVLR.light	400.255	387.271	380	13.4
Traes_2BL_F9BD2B7C8.1	NPTLPVLIR.light	511.821	811.54	380	16.9
Traes_2BL_F9BD2B7C8.1	NPTLPVLIR.light	511.821	710.492	380	16.9
Traes_2BL_F9BD2B7C8.1	NPTLPVLIR.light	511.821	597.408	380	16.9
Traes_2BS_06EB5EB341.3	GLVQDLEK.light	451.253	731.393	380	15
Traes_2BS_06EB5EB341.3	GLVQDLEK.light	451.253	632.325	380	15
Traes_2BS_06EB5EB341.3	GLVQDLEK.light	451.253	504.266	380	15
Traes_2BS_3425A3A75.1	VLIYSPAR.light	459.774	706.388	380	15.3
Traes_2BS_3425A3A75.1	VLIYSPAR.light	459.774	593.304	380	15.3
Traes_2BS_3425A3A75.1	VLIYSPAR.light	459.774	430.241	380	15.3
Traes_2BS_E35529023.1	IFTNLYGLHDPFLK.light	559.971	756.404	380	15.4
Traes_2BS_E35529023.1	IFTNLYGLHDPFLK.light	559.971	504.318	380	15.4
Traes_2BS_E35529023.1	IFTNLYGLHDPFLK.light	559.971	260.197	380	15.4
Traes_2BS_E35529023.1	STDVVDAIAR.light	523.777	858.468	380	17.2
Traes_2BS_E35529023.1	STDVVDAIAR.light	523.777	644.373	380	17.2
Traes_2BS_E35529023.1	STDVVDAIAR.light	523.777	545.304	380	17.2
Traes_2BS_F47964983.1	LGSTIQGGLR.light	501.291	643.389	380	16.5
Traes_2BS_F47964983.1	LGSTIQGGLR.light	501.291	530.305	380	16.5
Traes_2BS_F47964983.1	LGSTIQGGLR.light	501.291	402.246	380	16.5
Traes_2DL_CFA5CC895.1	FVSGSTFK.light	436.729	626.314	380	14.5
Traes_2DL_CFA5CC895.1	FVSGSTFK.light	436.729	482.261	380	14.5
Traes_2DL_CFA5CC895.1	FVSGSTFK.light	436.729	395.229	380	14.5
Traes_2DS_18C7044FA1.1	HHIIGQYVVGHK.light	463.258	539.33	380	11.9
Traes_2DS_18C7044FA1.1	HHIIGQYVVGHK.light	463.258	440.262	380	11.9
Traes_2DS_18C7044FA1.1	HHIIGQYVVGHK.light	463.258	341.193	380	11.9
Traes_3AS_5691535B4.1	EVPPELAPPSPTPAQ.light	765.396	794.404	380	24.7
Traes_3AS_5691535B4.1	EVPPELAPPSPTPAQ.light	765.396	513.267	380	24.7
Traes_3AS_5691535B4.1	EVPPELAPPSPTPAQ.light	765.396	315.166	380	24.7
Traes_3B_EC2EA9E46.1	EAPAFVEQATEQQILVTGIK.light	724.723	743.503	380	21.3
Traes_3B_EC2EA9E46.1	EAPAFVEQATEQQILVTGIK.light	724.723	630.418	380	21.3
Traes_3B_EC2EA9E46.1	EAPAFVEQATEQQILVTGIK.light	724.723	418.266	380	21.3
Traes_3B_EC2EA9E46.1	FDEGLPPILTALEVLDNSIR.light	738.067	945.5	380	21.8
Traes_3B_EC2EA9E46.1	FDEGLPPILTALEVLDNSIR.light	738.067	604.305	380	21.8
Traes_3B_EC2EA9E46.1	FDEGLPPILTALEVLDNSIR.light	738.067	489.278	380	21.8
Traes_3B_EC2EA9E46.1	IGLFGGAGVGK.light	488.285	692.373	380	16.1
Traes_3B_EC2EA9E46.1	IGLFGGAGVGK.light	488.285	545.304	380	16.1
Traes_3B_EC2EA9E46.1	IGLFGGAGVGK.light	488.285	360.224	380	16.1
Traes_3B_EC2EA9E46.1	LVLEVAQHLGENVVR.light	838.478	1051.56	380	27
Traes_3B_EC2EA9E46.1	LVLEVAQHLGENVVR.light	838.478	923.506	380	27
Traes_3B_EC2EA9E46.1	LVLEVAQHLGENVVR.light	838.478	673.363	380	27
Traes_3B_EC2EA9E46.1	VLNTGSPITVPVGR.light	705.409	982.568	380	22.9
Traes_3B_EC2EA9E46.1	VLNTGSPITVPVGR.light	705.409	838.515	380	22.9
Traes_3B_EC2EA9E46.1	VLNTGSPITVPVGR.light	705.409	428.262	380	22.9
Traes_3DL_7554F8CB6.1	ICSTVVESLPTAR.light	716.877	872.484	380	23.2
Traes_3DL_7554F8CB6.1	ICSTVVESLPTAR.light	716.877	773.415	380	23.2
Traes_3DL_7554F8CB6.1	ICSTVVESLPTAR.light	716.877	444.257	380	23.2
Traes_3DL_7554F8CB6.1	LQDDIVTGFHFSVSER.light	617.307	1166.56	380	17.4
Traes_3DL_7554F8CB6.1	LQDDIVTGFHFSVSER.light	617.307	724.362	380	17.4
Traes_3DL_7554F8CB6.1	LQDDIVTGFHFSVSER.light	617.307	577.294	380	17.4
Traes_3DL_CB9CA6DF6.1	EGNDLYR.light	433.704	680.336	380	14.4
Traes_3DL_CB9CA6DF6.1	EGNDLYR.light	433.704	566.293	380	14.4
Traes_3DL_CB9CA6DF6.1	EGNDLYR.light	433.704	451.266	380	14.4
Traes_3DL_CB9CA6DF6.1	IINVIGEPIDHK.light	674.385	908.484	380	21.9
Traes_3DL_CB9CA6DF6.1	IINVIGEPIDHK.light	674.385	795.4	380	21.9
Traes_3DL_CB9CA6DF6.1	IINVIGEPIDHK.light	674.385	609.335	380	21.9
Traes_3DL_CB9CA6DF6.1	IPSAVGYQPTLATDLGGLQER.light	729.387	988.506	380	21.5
Traes_3DL_CB9CA6DF6.1	IPSAVGYQPTLATDLGGLQER.light	729.387	772.431	380	21.5
Traes_3DL_CB9CA6DF6.1	IPSAVGYQPTLATDLGGLQER.light	729.387	659.347	380	21.5
Traes_3DS_3FBA0C935.1	AAELTTLLESR.light	602.333	819.457	380	19.7
Traes_3DS_3FBA0C935.1	AAELTTLLESR.light	602.333	718.409	380	19.7
Traes_3DS_3FBA0C935.1	AAELTTLLESR.light	602.333	504.278	380	19.7
Traes_4AL_47508632A.1	HLPAISDPK.light	489.274	840.483	380	16.2
Traes_4AL_47508632A.1	HLPAISDPK.light	489.274	727.398	380	16.2
Traes_4AL_47508632A.1	HLPAISDPK.light	489.274	559.309	380	16.2
Traes_4BL_13B3CC649.2	GSVTIGVPLAPSTAK.light	699.404	940.546	380	22.7
Traes_4BL_13B3CC649.2	GSVTIGVPLAPSTAK.light	699.404	784.456	380	22.7
Traes_4BL_13B3CC649.2	GSVTIGVPLAPSTAK.light	699.404	503.282	380	22.7
Traes_4BL_3EFFEDE44.1	ETTGIVGLDVVPEAR.light	778.42	1054.59	380	25.1
Traes_4BL_3EFFEDE44.1	ETTGIVGLDVVPEAR.light	778.42	955.521	380	25.1
Traes_4BL_3EFFEDE44.1	ETTGIVGLDVVPEAR.light	778.42	785.415	380	25.1
Traes_4BL_3EFFEDE44.1	SDPALQGDSPPQVK.light	719.862	955.484	380	23.3
Traes_4BL_3EFFEDE44.1	SDPALQGDSPPQVK.light	719.862	827.426	380	23.3
Traes_4BL_3EFFEDE44.1	SDPALQGDSPPQVK.light	719.862	568.345	380	23.3
Traes_5AL_51BC20B3D.1	ALGALPLYER.light	551.816	918.504	380	18.1
Traes_5AL_51BC20B3D.1	ALGALPLYER.light	551.816	677.362	380	18.1
Traes_5AL_51BC20B3D.1	ALGALPLYER.light	551.816	467.225	380	18.1
Traes_5AL_7158765BC.1	DWSAVFER.light	505.241	708.368	380	16.7
Traes_5AL_7158765BC.1	DWSAVFER.light	505.241	621.335	380	16.7
Traes_5AL_7158765BC.1	DWSAVFER.light	505.241	550.298	380	16.7
Traes_5AL_7158765BC.1	YDTGEER.light	435.185	591.273	380	14.5
Traes_5AL_7158765BC.1	YDTGEER.light	435.185	490.226	380	14.5
Traes_5AL_7158765BC.1	YDTGEER.light	435.185	304.162	380	14.5
Traes_5BL_25853B117.1	AFGGQSLDFGK.light	563.78	908.447	380	18.5
Traes_5BL_25853B117.1	AFGGQSLDFGK.light	563.78	466.23	380	18.5
Traes_5BL_25853B117.1	AFGGQSLDFGK.light	563.78	204.134	380	18.5
Traes_5BL_25853B117.1	TIAWLDK.light	423.74	632.34	380	14.1
Traes_5BL_25853B117.1	TIAWLDK.light	423.74	561.303	380	14.1
Traes_5BL_25853B117.1	TIAWLDK.light	423.74	375.224	380	14.1
Traes_5DL_885A58CBA.3	DLVVDLTNFYQQYK.light	873.441	1319.63	380	28.1
Traes_5DL_885A58CBA.3	DLVVDLTNFYQQYK.light	873.441	1091.52	380	28.1
Traes_5DL_885A58CBA.3	DLVVDLTNFYQQYK.light	873.441	310.176	380	28.1
Traes_5DL_885A58CBA.3	SLDPATAISALK.light	593.838	871.525	380	19.4
Traes_5DL_885A58CBA.3	SLDPATAISALK.light	593.838	774.472	380	19.4
Traes_5DL_885A58CBA.3	SLDPATAISALK.light	593.838	703.435	380	19.4
Traes_5DS_1980AE948.1	TVQALLC[+57.021464]R.light	480.768	760.413	380	15.9
Traes_5DS_1980AE948.1	TVQALLC[+57.021464]R.light	480.768	632.355	380	15.9
Traes_5DS_1980AE948.1	TVQALLC[+57.021464]R.light	480.768	561.318	380	15.9
Traes_5DS_2A84389FB.1	VVDALGVPIDGK.light	591.84	685.388	380	19.3
Traes_5DS_2A84389FB.1	VVDALGVPIDGK.light	591.84	529.298	380	19.3
Traes_5DS_2A84389FB.1	VVDALGVPIDGK.light	591.84	319.161	380	19.3
Traes_5DS_3E7B0E92F1.1	VAHATLK.light	370.227	569.341	380	12.5
Traes_5DS_3E7B0E92F1.1	VAHATLK.light	370.227	361.245	380	12.5
Traes_5DS_3E7B0E92F1.1	VAHATLK.light	370.227	260.197	380	12.5
Traes_6AL_6B6F3FA53.1	VESEILDVVGASK.light	673.364	788.451	380	21.9
Traes_6AL_6B6F3FA53.1	VESEILDVVGASK.light	673.364	675.367	380	21.9
Traes_6AL_6B6F3FA53.1	VESEILDVVGASK.light	673.364	362.203	380	21.9
Traes_6AL_BCFC7E2BE1.1	GLNATGEFFR.light	556.28	941.448	380	18.2
Traes_6AL_BCFC7E2BE1.1	GLNATGEFFR.light	556.28	756.368	380	18.2
Traes_6AL_BCFC7E2BE1.1	GLNATGEFFR.light	556.28	655.32	380	18.2
Traes_6AL_BD395873C.2	FQPVYVVDVAAAIVNSLK.light	645.031	886.536	380	18.4
Traes_6AL_BD395873C.2	FQPVYVVDVAAAIVNSLK.light	645.031	744.461	380	18.4
Traes_6AL_BD395873C.2	FQPVYVVDVAAAIVNSLK.light	645.031	673.424	380	18.4
Traes_6AS_0E1CF2A88.2	QLVPLGQWLPK.light	639.882	1037.61	380	20.8
Traes_6AS_0E1CF2A88.2	QLVPLGQWLPK.light	639.882	938.546	380	20.8
Traes_6AS_0E1CF2A88.2	QLVPLGQWLPK.light	639.882	728.409	380	20.8
Traes_6AS_F60EAE1C6.2	IPTGELWAGNPAR.light	691.365	884.474	380	22.4
Traes_6AS_F60EAE1C6.2	IPTGELWAGNPAR.light	691.365	771.39	380	22.4
Traes_6AS_F60EAE1C6.2	IPTGELWAGNPAR.light	691.365	585.31	380	22.4
Traes_6BL_308212099.1	SNVVINLIGR.light	542.827	784.504	380	17.8
Traes_6BL_308212099.1	SNVVINLIGR.light	542.827	685.436	380	17.8
Traes_6BL_308212099.1	SNVVINLIGR.light	542.827	572.351	380	17.8
Traes_6BL_C8AA0DE94.1	AFAYFVLSGGR.light	594.314	969.515	380	19.4
Traes_6BL_C8AA0DE94.1	AFAYFVLSGGR.light	594.314	898.478	380	19.4
Traes_6BL_C8AA0DE94.1	AFAYFVLSGGR.light	594.314	735.415	380	19.4
Traes_6BL_C8AA0DE94.1	FVYASLLR.light	484.782	722.42	380	16
Traes_6BL_C8AA0DE94.1	FVYASLLR.light	484.782	559.356	380	16
Traes_6BL_C8AA0DE94.1	FVYASLLR.light	484.782	488.319	380	16
Traes_6BL_EA631BFB4.1	AILSTINPELQK.light	663.885	1029.56	380	21.6
Traes_6BL_EA631BFB4.1	AILSTINPELQK.light	663.885	728.394	380	21.6
Traes_6BL_EA631BFB4.1	AILSTINPELQK.light	663.885	614.351	380	21.6
Traes_6DL_D4715B586.2	VESEILDVVGAAK.light	665.367	1101.62	380	21.6
Traes_6DL_D4715B586.2	VESEILDVVGAAK.light	665.367	659.372	380	21.6
Traes_6DL_D4715B586.2	VESEILDVVGAAK.light	665.367	346.208	380	21.6
Traes_7AL_0B424865F.2	FALGGALAGAAHLGGVAFK.light	576.658	1098.61	380	16
Traes_7AL_0B424865F.2	FALGGALAGAAHLGGVAFK.light	576.658	1027.57	380	16
Traes_7AL_0B424865F.2	FALGGALAGAAHLGGVAFK.light	576.658	578.33	380	16
Traes_7AL_0B424865F.2	FIYWWEDK.light	593.782	926.404	380	19.4
Traes_7AL_0B424865F.2	FIYWWEDK.light	593.782	763.341	380	19.4
Traes_7AL_0B424865F.2	FIYWWEDK.light	593.782	577.262	380	19.4
Traes_7AL_DAFFC4DDC.1	EPISPSSANFFLFR.light	806.412	1185.61	380	26
Traes_7AL_DAFFC4DDC.1	EPISPSSANFFLFR.light	806.412	1001.52	380	26
Traes_7AL_DAFFC4DDC.1	EPISPSSANFFLFR.light	806.412	435.271	380	26
Traes_7AL_DAFFC4DDC.1	GPDVVGSFGLLQPLADGLK.light	942.017	1124.67	380	30.2
Traes_7AL_DAFFC4DDC.1	GPDVVGSFGLLQPLADGLK.light	942.017	713.419	380	30.2
Traes_7AL_DAFFC4DDC.1	GPDVVGSFGLLQPLADGLK.light	942.017	503.282	380	30.2
Traes_7AS_518C8E30A.1	DLVGVAYTEEETK.light	727.356	1126.53	380	23.5
Traes_7AS_518C8E30A.1	DLVGVAYTEEETK.light	727.356	970.436	380	23.5
Traes_7AS_518C8E30A.1	DLVGVAYTEEETK.light	727.356	899.399	380	23.5
Traes_7AS_717C80845.1	GQVETEETLQVK.light	680.851	1076.55	380	22.1
Traes_7AS_717C80845.1	GQVETEETLQVK.light	680.851	947.504	380	22.1
Traes_7AS_717C80845.1	GQVETEETLQVK.light	680.851	588.372	380	22.1
Traes_7AS_D744F246D.1	EEAEGAPAVAAHH.light	430.202	534.278	380	10.7
Traes_7AS_D744F246D.1	EEAEGAPAVAAHH.light	430.202	435.21	380	10.7
Traes_7AS_D744F246D.1	EEAEGAPAVAAHH.light	430.202	364.173	380	10.7
Traes_7BL_B0D4E239A.1	EVAAFAQFGSDLDAATQALLNR.light	770.057	815.473	380	22.9
Traes_7BL_B0D4E239A.1	EVAAFAQFGSDLDAATQALLNR.light	770.057	586.367	380	22.9
Traes_7BL_B0D4E239A.1	EVAAFAQFGSDLDAATQALLNR.light	770.057	515.33	380	22.9
Traes_7BS_19D02C8A4.1	LQPPDAPYVIPLNGR.light	825.454	1099.63	380	26.6
Traes_7BS_19D02C8A4.1	LQPPDAPYVIPLNGR.light	825.454	1028.59	380	26.6
Traes_7BS_19D02C8A4.1	LQPPDAPYVIPLNGR.light	825.454	556.32	380	26.6
Traes_7BS_A2AD63659.1	GDANNVQVGSGTNIQDNSVVHVAK.light	808.402	1096.57	380	24.3
Traes_7BS_A2AD63659.1	GDANNVQVGSGTNIQDNSVVHVAK.light	808.402	553.346	380	24.3
Traes_7BS_A2AD63659.1	GDANNVQVGSGTNIQDNSVVHVAK.light	808.402	454.277	380	24.3
Traes_7DL_67FC5F6F5.1	GIRPAINVGLSVSR.light	480.288	618.357	380	12.5
Traes_7DL_67FC5F6F5.1	GIRPAINVGLSVSR.light	480.288	561.335	380	12.5
Traes_7DL_67FC5F6F5.1	GIRPAINVGLSVSR.light	480.288	448.251	380	12.5
Traes_7DL_742035D51.1	AVGAAAVVGSHTAK.light	413.567	869.484	380	10.1
Traes_7DL_742035D51.1	AVGAAAVVGSHTAK.light	413.567	699.378	380	10.1
Traes_7DL_742035D51.1	AVGAAAVVGSHTAK.light	413.567	600.31	380	10.1
Traes_7DL_84AA2A336.2	NFAFLDYFK.light	582.79	903.461	380	19.1
Traes_7DL_84AA2A336.2	NFAFLDYFK.light	582.79	572.271	380	19.1
Traes_7DL_84AA2A336.2	NFAFLDYFK.light	582.79	457.245	380	19.1
Traes_7DL_84AA2A336.2	WSDADVEEFIASDPVYGPQLK.light	789.378	901.514	380	23.6
Traes_7DL_84AA2A336.2	WSDADVEEFIASDPVYGPQLK.light	789.378	705.393	380	23.6
Traes_7DL_84AA2A336.2	WSDADVEEFIASDPVYGPQLK.light	789.378	542.33	380	23.6
Traes_7DS_163CB79F2.1	AHAVENAKPLEK.light	436.242	799.467	380	10.9
Traes_7DS_163CB79F2.1	AHAVENAKPLEK.light	436.242	685.424	380	10.9
Traes_7DS_163CB79F2.1	AHAVENAKPLEK.light	436.242	486.292	380	10.9
Traes_7DS_A0EF5AE85.2	TAIAIDTILNQK.light	650.877	831.457	380	21.2
Traes_7DS_A0EF5AE85.2	TAIAIDTILNQK.light	650.877	716.43	380	21.2
Traes_7DS_A0EF5AE85.2	TAIAIDTILNQK.light	650.877	502.298	380	21.2
Traes_7DS_EA4BE82FD.1	AGQEALENVFR.light	617.315	777.425	380	20.1
Traes_7DS_EA4BE82FD.1	AGQEALENVFR.light	617.315	664.341	380	20.1
Traes_7DS_EA4BE82FD.1	AGQEALENVFR.light	617.315	535.299	380	20.1
