## Supplementary Table 4 for "Mitochondrial Complex I activity is inhibited by changes in the abundance of phosphatidylinositol and phosphatidylserine in wheat plants exposed to high temperatures"

### Sheet: S4
Supplementary table 4:	Conversion of Accession ID from the in-house dataset (TGAT 1.0) to currect accession IDs (RefSeq 1.0) was by searching peptides against the IWGS RefSeq 1.0 using https://wheatproteome.org?.for convinience, the lowst genome ortholog is deemed a protein match.
Peptide	Accession ID TGAT 1.0	Accession ID RefSeq 1.0	Protein	Pathway	Locus	Orthologs
ITLISDFGEISGSR	Traes_1AL_3F845389A.1	TraesCS1A01G140100.1	ATPase subunit 8	mitochondrial electron transport / ATP synthesis.F1-ATPase	1A	TraesCS2B01G265400.1 ;TraesCS2D01G230200.1;TraesCS3D01G410500.1;TraesCS4B01G146500.1;TraesCS5A01G020100.1;TraesCS5A01G430400.1;TraesCS7A01G164600.1;TraesCS7B01G051100.1;TraesCS7D01G464300.1;TraesCSU01G245500.1;;;;;;
ADLIAYLK	Traes_1AL_45A9AD1EA.1	TraesCS1A01G263300.1	Cytochrome c	mitochondrial electron transport / ATP synthesis.cytochrome c	1A	TraesCS1B01G273900.1;TraesCS1D01G263400.1;TraesCS2B01G616800.1;TraesCS2D01G566900.1;TraesCS3A01G405000.1;TraesCS3B01G438700.1;TraesCS3D01G400400.1
QGPNLHGLFGR	Traes_1AL_45A9AD1EA.1	TraesCS1A01G263300.1	Cytochrome c	mitochondrial electron transport / ATP synthesis.cytochrome c	1A	TraesCS1D01G263400.1
VGLTGLTVAEHFR	Traes_1AL_52E56C8D3.1	TraesCS1A01G379000.1	ATP synthase subunit beta	mitochondrial electron transport / ATP synthesis.F1-ATPase	1A	TraesCS1B01G400300.1;TraesCS1B01G400300.2;TraesCS3A01G264700.1;TraesCS3B01G298000.1;TraesCS3B01G298000.2;TraesCS3D01G264800.1;TraesCS3D01G264800.2
HLVDQYLESTR	Traes_1AL_5649DA7B9.2	TraesCS1A01G194000.1	NADH dehydrogenase [ubiquinone] 1 beta subcomplex subunit 10	NADH dehydrogenase	1A	TraesCS1B01G209000.1;TraesCS1D01G197900.1
LVDYGVNK	Traes_1AL_999A02D6C.1	TraesCS1A01G250300.1	Cytochrome b-c1 complex subunit 9	mitochondrial electron transport / ATP synthesis. Complex III	1A	TraesCS1B01G260900.1;TraesCS1D01G249900.1
YQDISVLGQRPVEE	Traes_1AL_999A02D6C.1	TraesCS1A01G250300.1	Cytochrome b-c1 complex subunit 9	mitochondrial electron transport / ATP synthesis. Complex III	1A	TraesCS1B01G260900.1;TraesCS1D01G249900.1
NQLLSHR	Traes_1AL_A8291729B.1	TraesCS1A01G140100.1	ATPase subunit 8	mitochondrial electron transport / ATP synthesis.F1-ATPase	1A	TraesCS2B01G265400.1;TraesCS3D01G520800.1;TraesCS5A01G020100.1;TraesCS5A01G430400.1;TraesCS7D01G464300.1;TraesCSU01G245500.1
QILYLISK	Traes_1AL_A8291729B.1	TraesCS1A01G140100.1	ATPase subunit 8	mitochondrial electron transport / ATP synthesis.F1-ATPase	1A	TraesCS2B01G265400.1;TraesCS2D01G230200.1;TraesCS3A01G142300.1;TraesCS3B01G430700.1;TraesCS3D01G410500.1;TraesCS3D01G520800.1;TraesCS5A01G020100.1;TraesCS5A01G430400.1;TraesCS7A01G164600.1;TraesCS7B01G051100.1;TraesCS7D01G464300.1;TraesCSU01G245500.1
VGQLDSYEIEGGETK	Traes_1AL_FBEE851D3.1	TraesCS1A01G138800.1	ATP synthase gamma chain	mitochondrial electron transport / ATP synthesis.F1-ATPase	1A	TraesCS1A01G138800.2;TraesCS1B01G148500.1;TraesCS1B01G148500.2;TraesCS1D01G132700.1
FVQAHK	Traes_1AS_89C5D2845.1	TraesCS1A01G035800.1	Mitochondrial ATP synthase 6 kDa subunit	mitochondrial electron transport / ATP synthesis.F1-ATPase	1A	TraesCS1B01G045700.1;TraesCS1D01G037300.1;TraesCS7D01G136800.1
AHGGFSVFAGVGER	Traes_1DL_DA9B5CFC6.1	TraesCS1A01G379000.1	ATP synthase subunit beta	mitochondrial electron transport / ATP synthesis.F1-ATPase	1A	TraesCS1B01G400300.1;TraesCS1B01G400300.2;TraesCS3A01G264700.1;TraesCS3B01G298000.1;TraesCS3B01G298000.2;TraesCS3D01G264800.1;TraesCS3D01G264800.2
DAEGQDVLLFIDNIFR	Traes_1DL_DA9B5CFC6.1	TraesCS1A01G379000.1	ATP synthase subunit beta	mitochondrial electron transport / ATP synthesis.F1-ATPase	1A	TraesCS1B01G400300.1;TraesCS1B01G400300.2;TraesCS3A01G264700.1;TraesCS3B01G298000.1;TraesCS3B01G298000.2;TraesCS3D01G264800.1;TraesCS3D01G264800.2
EGVQSFQGVLDGK	Traes_1DL_DA9B5CFC6.1	TraesCS1A01G379000.1	ATP synthase subunit beta	mitochondrial electron transport / ATP synthesis.F1-ATPase	1A	TraesCS1B01G400300.1;TraesCS3A01G264700.1;TraesCS3B01G298000.1
QISELGIYPAVDPLDSTSR	Traes_1DL_DA9B5CFC6.1	TraesCS1A01G379000.1	ATP synthase subunit beta	mitochondrial electron transport / ATP synthesis.F1-ATPase	1A	TraesCS1B01G400300.1;TraesCS1B01G400300.2;TraesCS3A01G264700.1;TraesCS3B01G298000.1;TraesCS3D01G264800.2
VVDLLAPYQR	Traes_1DL_DA9B5CFC6.1	TraesCS1A01G379000.1	ATP synthase subunit beta	mitochondrial electron transport / ATP synthesis.F1-ATPase	1A	TraesCS1B01G400300.1;TraesCS1B01G400300.2;TraesCS3A01G264700.1;TraesCS3B01G298000.1;TraesCS3B01G298000.2;TraesCS3D01G264800.1;TraesCS3D01G264800.2
VVSVGDGIAR	Traes_2AL_141C6B5E4.1	TraesCS5A01G019900.1	ATP synthase subunit alpha	mitochondrial electron transport / ATP synthesis.F1-ATPase	5A	TraesCS1B01G353300.1;TraesCS1D01G193600.1;TraesCS1D01G196100.1;TraesCS2B01G283000.1;TraesCS2D01G089900.1;TraesCS2D01G230100.1;TraesCS3B01G364300.1;TraesCS3B01G512400.1;TraesCS4D01G137800.1;TraesCS5A01G019900.1;TraesCS5B01G388400.1;TraesCS5D01G079600.1;TraesCS6A01G161000.1;TraesCS7A01G097500.1;TraesCS7A01G098300.1;TraesCS7B01G456800.1
LANSVDVASLR	Traes_2AL_6EA83C2B5.1	TraesCS2A01G288200.1	Cytochrome b-c1 complex subunit Rieske, mitochondrial	mitochondrial electron transport / ATP synthesis.cytochrome c reductase	2A	TraesCS2A01G288200.2;TraesCS2B01G305000.1;TraesCS2B01G305000.2;TraesCS2D01G286500.1;TraesCS2D01G286500.2;TraesCSU01G157900.1
LVDIGTVTAQQAK	Traes_2AL_CF045E2E2.1	TraesCS1A01G156900.1	NADH-quinone oxidoreductase subunit D	mitochondrial electron transport / ATP synthesis.NADH-DH.localisation not clear	1A	TraesCS1B01G262900.1;TraesCS1B01G385800.1;TraesCS1D01G258400.1;TraesCS3A01G269100.1;TraesCS3B01G013700.1;TraesCS3B01G122100.1;TraesCS4A01G069400.1;TraesCS4B01G146100.1;TraesCS4D01G138800.1;TraesCS7A01G387700.1;TraesCS7A01G526400.1;TraesCS7D01G075700.1
GEYVNER	Traes_2AS_53250F380.1	TraesCS2A01G234200.1	NADH oxidoreductase F subunit	mitochondrial electron transport / ATP synthesis.NADH-DH.localisation not clear	2A	TraesCS2A01G234200.2;TraesCS2B01G259100.1;TraesCS2B01G259100.2;TraesCS2D01G237400.1;TraesCS2D01G237400.2
LSYFYK	Traes_2AS_53250F380.1	TraesCS2A01G234200.1	NADH oxidoreductase F subunit	mitochondrial electron transport / ATP synthesis.NADH-DH.localisation not clear	2A	TraesCS2A01G234200.2;TraesCS2B01G259100.1;TraesCS2B01G259100.2;TraesCS2D01G237400.1;TraesCS2D01G237400.2
TYAENFK	Traes_2AS_7B0F31404.1	TraesCS2A01G191500.1	NADH dehydrogenase (Ubiquinone) iron-sulfur protein 4, mitochondrial	mitochondrial electron transport / ATP synthesis.NADH-DH.localisation not clear	2A	TraesCS2A01G191500.2;TraesCS2B01G215200.1;TraesCS2B01G215200.3;TraesCS2D01G196100.1
ASISQQIR	Traes_2AS_E457DA21E.2	TraesCS2A01G146900.1	NADH dehydrogenase [ubiquinone] 1 alpha subcomplex subunit 6	mitochondrial electron transport / ATP synthesis.NADH-DH.complex I	2A	TraesCS2B01G172200.1
VFDFFR	Traes_2AS_E457DA21E.2	TraesCS2A01G146900.1	NADH dehydrogenase [ubiquinone] 1 alpha subcomplex subunit 6	mitochondrial electron transport / ATP synthesis.NADH-DH.complex I	2A
ASTIDLIR	Traes_2BL_3EA134280.1	TraesCS4B01G147700.1	ATPase subunit 4	mitochondrial electron transport / ATP synthesis.F1-ATPase	4B	TraesCS3A01G491800.1;TraesCS4D01G236200.1;TraesCS6B01G233300.1;TraesCS7A01G011000.1;TraesCS7A01G099300.1;TraesCS7A01G099300.1;TraesCS7A01G526300.1;TraesCS7A01G526300.1
EGLIVLR	Traes_2BL_3EA134280.1	TraesCS4B01G147700.1	ATPase subunit 4	mitochondrial electron transport / ATP synthesis.F1-ATPase	4B	TraesCS3A01G491800.1;TraesCS4D01G236200.1;TraesCS6B01G233300.1;TraesCS7A01G011000.1;TraesCS7A01G099300.1;TraesCS7A01G526300.1;TraesCS7B01G194300.1
NPTLPVLIR	Traes_2BL_F9BD2B7C8.1	TraesCS2B01G291000.1	NADH dehydrogenase [ubiquinone] 1 alpha subcomplex subunit 2	mitochondrial electron transport / ATP synthesis.NADH-DH.localisation not clear	2B	TraesCS2A01G272800.1;TraesCS2D01G272100.1
_GLVQDLEK	Traes_2BS_06EB5EB341.	TraesCS2B01G172200.1	NADH dehydrogenase [ubiquinone] 1 alpha subcomplex subunit 6	mitochondrial electron transport / ATP synthesis.NADH-DH.complex I	2B	TraesCS2A01G146900.1
VLIYSPAR	Traes_2BS_3425A3A75.1	TraesCS2B01G215200.1	NADH dehydrogenase (Ubiquinone) iron-sulfur protein 4, mitochondrial	mitochondrial electron transport / ATP synthesis.NADH-DH.localisation not clear	2B	TraesCS2A01G191500.1;TraesCS2A01G191500.2;TraesCS2B01G215200.2;TraesCS2B01G215200.3;TraesCS2D01G196100.1;TraesCS2D01G196100.2
IFTNLYGLHDPFLK	Traes_2BS_E35529023.1	TraesCS2B01G259100.1	NADH oxidoreductase F subunit	mitochondrial electron transport / ATP synthesis.NADH-DH.localisation not clear	2B	TraesCS2A01G234200.1;TraesCS2A01G234200.2;TraesCS2B01G259100.2;TraesCS2D01G237400.1;TraesCS2D01G237400.2
STDVVDAIAR	Traes_2BS_E35529023.1	TraesCS2B01G259100.1	NADH oxidoreductase F subunit	mitochondrial electron transport / ATP synthesis.NADH-DH.localisation not clear	2B	TraesCS2A01G234200.1;TraesCS2A01G234200.2;TraesCS2B01G259100.2;TraesCS2D01G237400.1;TraesCS2D01G237400.2
LGSTIQGGLR	Traes_2BS_F47964983.1	TraesCS2B01G169200.1	2,3,4,5-tetrahydropyridine-2,6-dicarboxylate N-acetyltransferase	mitochondrial electron transport / ATP synthesis.NADH-DH.complex I.carbonic anhydrase	2B	TraesCS2A01G144200.1;TraesCS2D01G148200.1
FVSGSTFK	Traes_2DL_CFA5CC895.1	TraesCS4D01G236200.1	ATPase subunit 4	mitochondrial electron transport / ATP synthesis.F1-ATPase	4D	TraesCS3A01G491800.1;TraesCS4B01G147700.1;TraesCS6B01G232700.1;TraesCS6B01G233300.1;TraesCS7A01G011000.1;TraesCS7A01G099300.1;TraesCS7A01G526300.1
HHIIGQYVVGHK	Traes_2DS_18C7044FA1.	TraesCS2A01G146900.1	NADH dehydrogenase [ubiquinone] 1 alpha subcomplex subunit 6	mitochondrial electron transport / ATP synthesis.NADH-DH.complex I	2A	TraesCS2B01G172200.1
EVPPELAPPSPTPAQ	Traes_3AS_5691535B4.1	TraesCS3A01G193500.1	2,3,4,5-tetrahydropyridine-2,6-dicarboxylate N-acetyltransferase	mitochondrial electron transport / ATP synthesis.NADH-DH.complex I.carbonic anhydrase	3A	TraesCS3B01G224000.1;TraesCS3D01G199500.1;TraesCS7B01G005800.1
APAFVEQATEQQILVTGIK	Traes_3B_EC2EA9E46.1	TraesCS3B01G298000.1	ATP synthase subunit beta	mitochondrial electron transport / ATP synthesis.F1-ATPase	3B	TraesCS1A01G379000.1;TraesCS1B01G400300.1;TraesCS1B01G400300.2;TraesCS3A01G264700.1;TraesCS3B01G298000.2;TraesCS3D01G264800.1;TraesCS3D01G264800.2
DEGLPPILTALEVLDNSIR	Traes_3B_EC2EA9E46.1	TraesCS3B01G298000.1	ATP synthase subunit beta	mitochondrial electron transport / ATP synthesis.F1-ATPase	3B	TraesCS1A01G379000.1;TraesCS3A01G264700.1;TraesCS3B01G298000.2;TraesCS3D01G264800.1;TraesCS3D01G264800.2
GLFGGAGVGK	Traes_3B_EC2EA9E46.1	TraesCS3B01G186000.1	ATP synthase subunit beta	mitochondrial electron transport / ATP synthesis.F1-ATPase	3B	TraesCS1A01G379000.1;TraesCS1B01G400300.1;TraesCS1B01G400300.2;TraesCS2D01G284400.1;TraesCS2D01G584400.2;TraesCS3A01G264700.1;TraesCS3B01G298000.1;TraesCS3B01G298000.2;TraesCS3D01G264800.1;TraesCS3D01G264800.2;TraesCS5D01G010300.1
VLEVAQHLGENVVR	Traes_3B_EC2EA9E46.1	TraesCS3B01G298000.1	ATP synthase subunit beta	mitochondrial electron transport / ATP synthesis.F1-ATPase	3B	TraesCS1A01G379000.1;TraesCS3A01G264700.1;TraesCS3B01G298000.2;TraesCS3D01G264800.1;TraesCS3D01G264800.2
LNTGSPITVPVGR	Traes_3B_EC2EA9E46.1	TraesCS3B01G298000.1	ATP synthase subunit beta	mitochondrial electron transport / ATP synthesis.F1-ATPase	3B	TraesCS1A01G379000.1;TraesCS1B01G400300.2;TraesCS3A01G264700.1;TraesCS3B01G298000.2;TraesCS3D01G264800.1;TraesCS3D01G264800.2
ICSTVVESLPTAR	Traes_3DL_7554F8CB6.1	TraesCS4D01G236200.1	ATPase subunit 4	mitochondrial electron transport / ATP synthesis.F1-ATPase	4D	TraesCS4B01G147700.1;TraesCS6B01G232700.1;TraesCS7A01G011000.1;TraesCS7A01G099300.1;TraesCS7A01G526300.1
LQDDIVTGFHFSVSER	Traes_3DL_7554F8CB6.1	TraesCS4D01G236200.1	ATPase subunit 4	mitochondrial electron transport / ATP synthesis.F1-ATPase	4D	TraesCS4B01G147700.1;TraesCS6B01G232700.1;TraesCS6B01G233300.1;TraesCS7A01G011000.1;TraesCS7A01G099300.1;TraesCS7A01G526300.1
IINVIGEPIDHK	Traes_3DL_CB9CA6DF6.1	TraesCS3D01G264800.1	ATP synthase subunit beta	mitochondrial electron transport / ATP synthesis.F1-ATPase	3D	TraesCS1A01G379000.1;TraesCS1B01G400300.1;TraesCS1B01G400300.2;TraesCS3A01G264700.1;TraesCS3B01G298000.1;TraesCS3B01G298000.2;TraesCS3D01G264800.2
IPSAVGYQPTLATDLGGLQ	Traes_3DL_CB9CA6DF6.1	TraesCS3D01G264800.2	ATP synthase subunit beta	mitochondrial electron transport / ATP synthesis.F1-ATPase	3D	TraesCS1A01G379000.1;TraesCS1B01G400300.1;TraesCS1B01G400300.2;TraesCS3A01G264700.1;TraesCS3B01G298000.1
AAELTTLLESR	Traes_3DS_3FBA0C935.1	TraesCS3D01G226800.1	ATP synthase subunit alpha	mitochondrial electron transport / ATP synthesis.F1-ATPase	3D	TraesCS1D01G196100.1;TraesCS2A01G547200.1;TraesCS2B01G283000.1;TraesCS2D01G089900.1;TraesCS2D01G230100.1;TraesCS3B01G512400.1;TraesCS4D01G137800.1;TraesCS5A01G019900.1;TraesCS5B01G388400.1;TraesCS5D01G079600.1;TraesCS6A01G161000.1;TraesCS7A01G097500.1;TraesCS7A01G098300.1;TraesCS7B01G456800.1
HLPAISDPK	Traes_4AL_47508632A.1	TraesCS4A01G418100.1	Succinate dehydrogenase subunit 5, mitochondrial	mitochondrial electron transport / ATP synthesis. Complex II	4A	TraesCS7D01G064400.1
GSVTIGVPLAPSTAK	Traes_4BL_13B3CC649.2	TraesCS4B01G323800.1	NADH dehydrogenase [ubiquinone] 1 beta subcomplex subunit 7	mitochondrial electron transport / ATP synthesis.NADH-DH.localisation not clear	4B	TraesCS4D01G320600.1;TraesCS5A01G496200.1
ETTGIVGLDVVPEAR	Traes_4BL_3EFFEDE44.1	TraesCS4B01G180700.1	NADH:ubiquinone oxidoreductase subunit	mitochondrial electron transport / ATP synthesis.NADH-DH.localisation not clear	4B	TraesCS4D01G182200.1
SDPALQGDSPPQVK	Traes_4BL_3EFFEDE44.1	TraesCS4B01G180700.1	NADH:ubiquinone oxidoreductase subunit	mitochondrial electron transport / ATP synthesis.NADH-DH.localisation not clear	4B	TraesCS4A01G123600.1
ALGALPLYER	Traes_5AL_51BC20B3D.1	TraesCS5A01G456800.1	Cytochrome b-c1 complex subunit 7	mitochondrial electron transport / ATP synthesis.cytochrome c reductase	5A
DWSAVFER	Traes_5AL_7158765BC.1	TraesCS5A01G408100.1	NADH-quinone oxidoreductase subunit I	mitochondrial electron transport / ATP synthesis.NADH-DH.localisation not clear	5A	TraesCS5B01G413000.1;TraesCS5B01G413000.2;TraesCS5D01G418000.1;TraesCS5D01G418000.2
YDTGEER	Traes_5AL_7158765BC.1	TraesCS5A01G408100.1	NADH-quinone oxidoreductase subunit I	mitochondrial electron transport / ATP synthesis.NADH-DH.localisation not clear	5A	TraesCS5B01G413000.1;TraesCS5B01G413000.2;TraesCS5D01G418000.1;TraesCS5D01G418000.2
AFGGQSLDFGK	Traes_5BL_25853B117.1	TraesCS5B01G414900.1	Succinate dehydrogenase [ubiquinone] flavoprotein subunit, mitochondrial	TCA / org transformation.TCA.succinate dehydrogenase	5B	TraesCS2A01G255100.1;TraesCS2D01G255500.1;TraesCS5A01G411200.1;TraesCS5D01G420100.1
TIAWLDK	Traes_5BL_25853B117.1	TraesCS5B01G414900.1	Succinate dehydrogenase [ubiquinone] flavoprotein subunit, mitochondrial	TCA / org transformation.TCA.succinate dehydrogenase	5B	TraesCS2A01G255100.1;TraesCS2A01G255100.2;TraesCS2B01G267100.1;TraesCS2D01G255500.1;TraesCS5A01G411200.1;TraesCS5D01G420100.1
DLVVDLTNFYQQYK	Traes_5DL_885A58CBA.3	TraesCS5D01G201100.1	Succinate dehydrogenase [ubiquinone] iron-sulfur subunit, mitochondrial	TCA / org transformation.TCA.succinate dehydrogenase	5D	TraesCS5A01G189800.1;TraesCS5A01G189800.2;TraesCS5B01G193400.1;TraesCS5B01G193400.2
TVQALLCR	Traes_5DS_1980AE948.1	TraesCS4D01G236200.1	ATPase subunit 4	mitochondrial electron transport / ATP synthesis.F1-ATPase	4D	TraesCS3A01G491800.1;TraesCS4B01G147700.1;TraesCS6B01G232700.1;TraesCS7A01G011000.1;TraesCS7A01G099300.1;TraesCS7A01G526300.1
VVDALGVPIDGK	Traes_5DS_2A84389FB.1	TraesCS5D01G079600.1	ATP synthase subunit alpha	mitochondrial electron transport / ATP synthesis.F1-ATPase	5D	TraesCS1B01G353300.1;TraesCS1D01G193600.1;TraesCS1D01G196100.1;TraesCS2A01G547200.1;TraesCS2B01G283000.1;TraesCS3B01G364300.1;TraesCS3B01G512400.1;TraesCS4B01G146700.1;TraesCS4D01G137800.1;TraesCS5A01G019900.1;TraesCS5B01G388400.1;TraesCS6A01G161000.1;TraesCS7A01G097500.1;TraesCS7A01G098300.1;TraesCS7B01G456800.1
VAHATLK	Traes_5DS_3E7B0E92F1.	TraesCS5D01G100600.1	Cytochrome c oxidase subunit 5C	mitochondrial electron transport / ATP synthesis. Complex IV	5D	TraesCS5A01G088200.1;TraesCS5B01G094200.1
VESEILDVVGASK	Traes_6AL_6B6F3FA53.1	TraesCS6A01G275200.2	ATP synthase delta-subunit	mitochondrial electron transport / ATP synthesis.F1-ATPase	6A	TraesCS6A01G275200.3;TraesCS6B01G302700.1;TraesCS6B01G302700.2
GLNATGEFFR	Traes_6AL_BCFC7E2BE1.	TraesCS6A01G198900.1	NADH dehydrogenase [ubiquinone] 1 beta subcomplex subunit 3-B	NADH dehydrogenase	6A	TraesCS6B01G115500.1;TraesCS6B01G221500.1;TraesCS6D01G180900.1
FQPVYVVDVAAAIVNSLK	Traes_6AL_BD395873C.2	TraesCS6A01G389100.1	NADH dehydrogenase [ubiquinone] 1 alpha subcomplex subunit 9, mitochondrial	mitochondrial electron transport / ATP synthesis.NADH-DH.localisation not clear	6A	TraesCS6B01G430100.1;TraesCS6D01G374400.1
QLVPLGQWLPK	Traes_6AS_0E1CF2A88.2	TraesCS6A01G188800.2	2,3,4,5-tetrahydropyridine-2,6-dicarboxylate N-acetyltransferase	mitochondrial electron transport / ATP synthesis.NADH-DH.complex I.carbonic anhydrase	6A	TraesCS6A01G188800.1;TraesCS6B01G215700.1;TraesCS6B01G215700.2;TraesCS6D01G177500.1;TraesCS6D01G177500.2
IPTGELWAGNPAR	Traes_6AS_F60EAE1C6.2	TraesCS6A01G188800.2	2,3,4,5-tetrahydropyridine-2,6-dicarboxylate N-acetyltransferase	mitochondrial electron transport / ATP synthesis.NADH-DH.complex I.carbonic anhydrase	6A	TraesCS6A01G188800.1;TraesCS6B01G215700.1;TraesCS6B01G215700.2;TraesCS6D01G177500.1;TraesCS6D01G177500.2
SNVVINLIGR	Traes_6BL_308212099.1	TraesCS6B01G430100.1	NADH dehydrogenase [ubiquinone] 1 alpha subcomplex subunit 9, mitochondrial	mitochondrial electron transport / ATP synthesis.NADH-DH.localisation not clear	6B	TraesCS6A01G389100.1;TraesCS6D01G374400.1
AFAYFVLSGGR	Traes_6BL_C8AA0DE94.1	TraesCS6B01G229200.1	Cytochrome b-c1 complex subunit Rieske, mitochondrial	mitochondrial electron transport / ATP synthesis.cytochrome c reductase	6B	TraesCS2A01G288200.1;TraesCS2A01G288200.2;TraesCS2B01G305000.1;TraesCS2B01G305000.2;TraesCS2D01G286500.1;TraesCS2D01G286500.2;TraesCS6A01G202900.1;TraesCS6D01G187400.1;TraesCS7B01G151800.1
FVYASLLR	Traes_6BL_C8AA0DE94.1	TraesCS6B01G229200.1	Cytochrome b-c1 complex subunit Rieske, mitochondrial	mitochondrial electron transport / ATP synthesis.cytochrome c reductase	6B	TraesCS2A01G288200.1;TraesCS2A01G288200.2;TraesCS2B01G305000.1;TraesCS2B01G305000.2;TraesCS2D01G286500.1;TraesCS2D01G286500.2;TraesCS6A01G202900.1;TraesCS6D01G187400.1
AILSTINPELQK	Traes_6BL_EA631BFB4.1	TraesCS7B01G456800.1	ATP synthase subunit alpha	mitochondrial electron transport / ATP synthesis.F1-ATPase	7B	TraesCS1B01G353200.1;TraesCS1D01G137400.1;TraesCS1D01G193600.1;TraesCS2A01G547200.1;TraesCS2B01G283000.1;TraesCS2D01G230100.1;TraesCS3B01G364300.1;TraesCS3D01G226800.1;TraesCS4B01G146800.1;TraesCS4D01G137800.1;TraesCS5A01G207900.1;TraesCS5B01G388400.1;TraesCS5D01G079500.1;TraesCS6A01G161000.1;TraesCS7A01G098300.1;TraesCSU01G248800.1
VESEILDVVGAAK	Traes_6DL_D4715B586.2	TraesCS6D01G255500.1	ATP synthase delta-subunit	mitochondrial electron transport / ATP synthesis.F1-ATPase	6D
FALGGALAGAAHLGGVAFK	Traes_7AL_0B424865F.2	TraesCS7A01G319300.1	Succinate dehydrogenase subunit 6, mitochondrial	mitochondrial electron transport / ATP synthesis. Complex II	7A	TraesCS7B01G220100.1;TraesCS7D01G315800.1
FIYWWEDK	Traes_7AL_0B424865F.2	TraesCS7A01G319300.1	Succinate dehydrogenase subunit 6, mitochondrial	mitochondrial electron transport / ATP synthesis. Complex II	7A	TraesCS5A01G277100.1 *proline dehydrogenase;TraesCS7B01G220100.1;TraesCS7D01G315800.1
EPISPSSANFFLFR	Traes_7AL_DAFFC4DDC.1	TraesCS7A01G388200.1	NADH-ubiquinone oxidoreductase chain 1	mitochondrial electron transport / ATP synthesis.NADH-DH.localisation not clear	7A
GPDVVGSFGLLQPLADGLK	Traes_7AL_DAFFC4DDC.1	TraesCS7A01G388200.1	NADH-ubiquinone oxidoreductase chain 1	mitochondrial electron transport / ATP synthesis.NADH-DH.localisation not clear	7A	TraesCS2B01G064500.1;TraesCS3A01G456900.1;TraesCS3B01G013800.1;TraesCS3D01G173600.1;TraesCS4A01G069900.1;TraesCS5D01G214900.1;TraesCS6A01G397300.1;TraesCS6B01G338500.1;TraesCS7A01G388200.1;TraesCS7B01G486900.1;TraesCSU01G173300.1;TraesCSU01G180100.1
DLVGVAYTEEETK	Traes_7AS_518C8E30A.1	TraesCS7A01G278100.1	Cytochrome c1, heme protein, mitochondrial	mitochondrial electron transport / ATP synthesis.cytochrome c	7A	TraesCS3A01G458200.1;TraesCS3D01G451000.1;TraesCS7B01G175500.1;TraesCS7D01G277900.1
EEAEGAPAVAAHH	Traes_7AS_D744F246D.1	TraesCS7A01G277200.1	NADH dehydrogenase (Ubiquinone) iron-sulfur protein 5-B	mitochondrial electron transport / ATP synthesis.NADH-DH.localisation not clear	7A	TraesCS7B01G174900.1;TraesCS7D01G277200.1
EVAAFAQFGSDLDAATQAL	Traes_7BL_B0D4E239A.1	TraesCS7B01G456800.1	ATP synthase subunit alpha	mitochondrial electron transport / ATP synthesis.F1-ATPase	7B	TraesCS2A01G547200.1;TraesCS2D01G089900.1;TraesCS5A01G019900.1;TraesCS5A01G207900.1;TraesCS6A01G161000.1;TraesCS7A01G098300.1;TraesCSU01G248800.1
LQPPDAPYVIPLNGR	Traes_7BS_19D02C8A4.1	TraesCS7B01G077600.1	NAD(P)H dehydrogenase C1	mitochondrial electron transport / ATP synthesis.NADH-DH.type II.mitochondrial	7B	TraesCS7A01G172700.1;TraesCS7D01G173900.1;TraesCS7D01G173900.2
GDANNVQVGSGTNIQDNSV	Traes_7BS_A2AD63659.1	TraesCS7B01G005800.1	2,3,4,5-tetrahydropyridine-2,6-dicarboxylate N-acetyltransferase	mitochondrial electron transport / ATP synthesis.NADH-DH.complex I.carbonic anhydrase	7B	TraesCS3A01G193500.1;TraesCS3B01G224000.1;TraesCS3D01G199500.1;TraesCS7A01G107200.1;TraesCS7D01G101600.1
GIRPAINVGLSVSR	Traes_7DL_67FC5F6F5.1	TraesCS3D01G226800.1	ATP synthase subunit alpha	mitochondrial electron transport / ATP synthesis.F1-ATPase	3D	TraesCS1B01G353200.1;TraesCS1D01G137400.1;TraesCS3B01G364300.1;TraesCS5A01G019900.1;TraesCS5A01G207900.1;TraesCS5B01G388400.1;TraesCS7A01G098300.1;TraesCS7B01G456800.1;TraesCSU01G248800.1
AVGAAAVVGSHTAK	Traes_7DL_742035D51.1	TraesCS7D01G294100.1	NADH dehydrogenase [ubiquinone] iron-sulfur protein 6, mitochondrial	mitochondrial electron transport / ATP synthesis.NADH-DH.localisation not clear	7D	TraesCS7A01G298300.1;TraesCS7B01G188700.1
NFAFLDYFK	Traes_7DL_84AA2A336.2	TraesCS7D01G315800.1	Succinate dehydrogenase subunit 6, mitochondrial	mitochondrial electron transport / ATP synthesis. Complex II	7D	TraesCS7A01G319300.1;TraesCS7B01G220100.1
WSDADVEEFIASDPVYGPQ	Traes_7DL_84AA2A336.2	TraesCS7D01G315800.1	Succinate dehydrogenase subunit 6, mitochondrial	mitochondrial electron transport / ATP synthesis. Complex II	7D	TraesCS7A01G319300.1;TraesCS7B01G220100.1
AHAVENAKPLEK	Traes_7DS_163CB79F2.1	TraesCS7D01G101600.1	2,3,4,5-tetrahydropyridine-2,6-dicarboxylate N-acetyltransferase	mitochondrial electron transport / ATP synthesis.NADH-DH.complex I.carbonic anhydrase	7D	TraesCS3A01G193500.1;TraesCS3B01G224000.1;TraesCS7A01G107200.1;TraesCS7B01G005800.1
TAIAIDTILNQK	Traes_7DS_A0EF5AE85.2	TraesCS4D01G137800.1	ATP synthase subunit alpha	mitochondrial electron transport / ATP synthesis.F1-ATPase	4D	TraesCS1B01G353300.1;TraesCS1D01G137400.1;TraesCS1D01G193600.1;TraesCS1D01G196100.1;TraesCS2A01G547200.1;TraesCS2B01G283000.1;TraesCS2D01G230100.1;TraesCS5A01G019900.1;TraesCS6A01G161000.1;TraesCS7A01G097500.1;TraesCS7A01G098300.1
AGQEALENVFR	Traes_7DS_EA4BE82FD.1	TraesCS7D01G064400.1	Succinate dehydrogenase subunit 5, mitochondrial	mitochondrial electron transport / ATP synthesis. Complex II	7D	TraesCS4A01G418100.1
