## Supplementary Table 5 for "Mitochondrial Complex I activity is inhibited by changes in the abundance of phosphatidylinositol and phosphatidylserine in wheat plants exposed to high temperatures"

### Sheet: S5
Supplementary table 5:		The absolute quantitation of the 148 phospholipids, as detected by SRM, and expressed as nmol lipid per mgof mitochondrial membrane protein (nmol of lipid mg-1 protein). The values are presented as the mean of 4 biological replicates, ±SEM.
Lipid	MaceOT	MaceHT	EGA2248OT	EGA2248HT
TOTAL LPC	0.74±0.08	0.82±0.12	0.48±0.05	0.51±0.04
TOTAL LPE	4.164±1.17	10.37±6.22	7.53±2.94	4.47±1.36
TOTAL LPG	0.85±0.14	1.18±0.27	0.66±0.11	0.59±0.09
TOTAL PA	17.55±0.58	16.43±3.59	15.4±1.42	13.7±1.02
TOTAL PC	1085.17±27.0	1208.50±94.5	1067.20±28.2	1076.46±37.3
TOTAL PE	1165.49±75.7	1142.28±135.	1290.98±33.6	1048.77±47.1
TOTAL PG	1398.41±93.3	1391.04±177.	1353.47±32.6	1077.08±14.8
TOTAL PI	130.95±7.18	205.99±12.9	126.06±5.53	176.45±16.0
TOTAL PS	35.56±3.54	52.62±4.10	41.87±1.11	46.84±1.10
LPC 16:0	0.12±0.02	0.18±0.02	0.07±0.00	0.11±0.01
LPC 18:0	0.01±0.00	0.01±0.00	0.01±0.00	0.01±0.00
LPC 18:1	0.05±0.00	0.07±0.01	0.03±0.00	0.03±0.00
LPC 18:2	0.26±0.02	0.20±0.04	0.17±0.01	0.14±0.00
LPC 18:3	0.29±0.05	0.34±0.07	0.20±0.03	0.20±0.01
LPE 16:0	0.45±0.14	0.50±0.17	0.56±0.11	0.40±0.14
LPE 18:1	0.04±0.00	0.05±0.01	0.04±0.00	0.02±0.00
LPE 18:2	2.15±1.00	7.63±5.21	4.77±2.03	3.14±1.47
LPE 18:3	1.51±0.67	2.17±1.11	2.15±0.85	0.89±0.22
LPG 16:0	0.57±0.10	1.02±0.27	0.49±0.09	0.40±0.05
LPG 18:2	0.19±0.06	0.12±0.02	0.13±0.02	0.15±0.05
LPG 18:3	0.08±0.01	0.03±0.00	0.02±0.00	0.03±0.01
PA 32:0	0.08±0.02	0.04±0.01	0.03±0.01	0.07±0.00
PA 34:1	0.14±0.02	0.16±0.04	0.14±0.02	0.09±0.00
PA 34:2	3.12±0.35	3.22±0.75	3.31±0.29	2.67±0.16
PA 34:3	4.50±0.23	4.90±1.20	3.69±0.50	3.98±0.11
PA 36:0	0.74±0.18	0.58±0.14	0.83±0.07	1.13±0.51
PA 36:3	0.23±0.07	0.18±0.07	0.22±0.05	0.10±0.01
PA 36:4	1.90±0.33	1.32±0.35	1.74±0.16	1.24±0.16
PA 36:5	3.41±0.13	2.81±0.68	2.82±0.14	2.39±0.24
PA 36:6	3.01±0.56	2.83±0.82	2.41±0.48	1.69±0.10
PA 38:6	0.30±0.06	0.19±0.01	0.18±0.00	0.20±0.01
PA 40:2	0.08±0.01	0.15±0.04	0.07±0.01	0.11±0.01
PC 28:0	0.19±0.07	0.11±0.05	0.03±0.00	0.46±0.15
PC 30:0	0.05±0.00	0.09±0.00	0.04±0.00	0.07±0.00
PC 31:0	0.03±0.00	0.09±0.01	0.03±0.00	0.07±0.00
PC 31:1	0.09±0.00	0.16±0.02	0.06±0.00	0.14±0.01
PC 32:0	0.19±0.01	0.43±0.09	0.13±0.00	0.26±0.01
PC 32:1	1.68±0.06	3.74±0.27	1.52±0.05	2.72±0.13
PC 32:2	1.30±0.08	2.39±0.15	1.15±0.07	1.82±0.09
PC 32:3	2.73±0.16	6.37±0.83	2.48±0.18	4.32±0.23
PC 33:0	0.05±0.00	0.21±0.02	0.07±0.00	0.18±0.01
PC 33:1	0.40±0.01	2.40±0.28	0.65±0.04	2.06±0.21
PC 33:2	1.34±0.25	3.24±0.16	1.28±0.08	2.82±0.13
PC 33:3	3.04±0.69	7.15±0.59	2.39±0.31	5.57±0.21
PC 34:0	0.63±0.11	2.25±0.33	0.77±0.01	1.69±0.08
PC 34:1	7.14±1.27	25.5±3.80	8.52±0.16	19.1±0.97
PC 34:2	117.93±8.45	159.28±19.0	130.07±6.82	152.59±7.13
PC 34:3	172.42±12.0	245.58±13.5	170.63±8.03	213.14±6.78
PC 34:4	1.26±0.12	1.60±0.18	0.89±0.04	1.22±0.04
PC 35:0	0.35±0.08	0.41±0.06	0.32±0.02	0.28±0.02
PC 35:1	0.76±0.11	0.61±0.12	0.35±0.05	0.29±0.01
PC 35:2	1.51±0.23	1.31±0.32	0.69±0.03	0.49±0.03
PC 35:3	2.07±0.19	5.36±0.43	3.42±0.02	5.35±0.28
PC 35:4	1.82±0.09	4.72±0.25	2.54±0.07	4.41±0.27
PC 36:0	9.41±1.68	6.12±2.75	4.39±0.55	4.51±0.19
PC 36:1	12.16±1.62	10.91±4.42	6.47±0.48	6.93±0.43
PC 36:2	0.79±0.07	0.66±0.22	0.39±0.02	0.39±0.03
PC 36:3	30.79±6.81	39.09±6.91	34.05±1.31	37.6±1.88
PC 36:4	149.45±21.1	126.39±14.3	154.57±8.82	124.93±3.26
PC 36:5	237.79±10.1	238.76±13.5	250.77±6.94	221.16±7.01
PC 36:6	200.94±10.5	228.61±14.2	207.92±7.10	200.38±8.15
PC 37:4	0.73±0.01	1.53±0.11	0.64±0.01	1.06±0.04
PC 37:5	0.37±0.00	0.48±0.02	0.37±0.01	0.41±0.01
PC 37:6	0.82±0.16	0.52±0.22	0.39±0.04	0.38±0.01
PC 38:2	18.0±3.82	8.98±4.20	10.6±1.31	6.56±0.50
PC 38:3	45.64±6.14	25.03±9.75	27.7±1.89	18.44±1.41
PC 38:4	46.77±7.32	29.64±8.85	27.3±1.63	20.61±1.21
PC 38:5	8.28±0.69	9.49±1.14	7.33±0.26	6.89±0.15
PC 38:6	4.54±0.17	6.81±0.24	3.88±0.10	4.56±0.13
PC 38:7	0.27±0.05	0.41±0.05	0.20±0.03	0.31±0.06
PC 39:5	0.21±0.06	0.52±0.15	0.45±0.06	0.47±0.04
PC 39:6	0.25±0.04	0.60±0.13	0.74±0.12	0.77±0.08
PC 39:7	0.28±0.02	0.27±0.03	0.32±0.00	0.31±0.03
PC 40:5	0.17±0.00	0.17±0.00	0.19±0.00	0.18±0.00
PC 40:6	0.04±0.00	0.04±0.00	0.03±0.00	0.03±0.00
PC 40:7	0.06±0.00	0.08±0.01	0.03±0.00	0.03±0.00
PC 40:8	0.19±0.05	0.15±0.03	0.12±0.02	0.10±0.01
PE 32:0	0.02±0.00	0.06±0.01	0.02±0.00	0.03±0.00
PE 32:1	0.27±0.02	0.51±0.06	0.29±0.01	0.35±0.02
PE 33:1	0.06±0.01	0.34±0.04	0.09±0.00	0.22±0.03
PE 33:2	0.85±0.15	1.97±0.17	1.12±0.09	1.59±0.11
PE 34:0	0.19±0.02	0.23±0.03	0.28±0.00	0.21±0.02
PE 34:1	10.34±1.38	12.08±2.12	15.47±0.60	10.90±0.67
PE 34:2	119.12±17.3	139.30±24.4	181.08±6.38	126.08±9.74
PE 34:3	85.602±11.4	116.01±11.3	104.34±8.01	91.93±4.67
PE 35:2	0.34±0.06	0.79±0.10	0.61±0.03	0.70±0.05
PE 35:3	0.41±0.12	1.26±0.11	0.73±0.04	1.00±0.07
PE 35:4	0.81±0.08	1.34±0.11	0.94±0.03	1.18±0.10
PE 35:5	0.66±0.08	0.81±0.07	0.68±0.01	0.66±0.05
PE 35:6	0.16±0.03	0.17±0.01	0.14±0.01	0.12±0.00
PE 36:0	0.17±0.03	0.25±0.06	0.12±0.01	0.17±0.06
PE 36:1	0.15±0.01	0.20±0.02	0.21±0.01	0.20±0.02
PE 36:2	1.65±0.35	1.75±0.36	1.93±0.10	1.28±0.09
PE 36:3	37.82±3.95	32.40±5.29	38.69±1.36	32.25±1.18
PE 36:4	399.78±43.9	339.43±54.6	411.36±14.7	339.09±15.0
PE 36:5	442.52±16.3	449.38±32.1	476.66±12.1	412.05±15.6
PE 37:4	4.49±0.98	2.98±1.32	1.94±0.12	1.36±0.10
PE 37:5	3.50±0.28	2.43±0.93	1.96±0.08	1.34±0.11
PE 38:3	2.32±0.53	1.25±0.38	1.99±0.14	0.70±0.07
PE 38:4	21.6±5.08	11.6±3.50	18.9±1.27	6.70±0.71
PE 38:5	23.83±4.16	18.28±3.27	23.5±0.83	13.43±0.72
PE 38:6	7.05±1.08	6.47±0.71	6.73±0.46	4.37±0.25
PE 39:5	0.27±0.02	0.13±0.04	0.19±0.01	0.06±0.01
PE 39:7	0.27±0.05	0.10±0.02	0.17±0.03	0.13±0.02
PE 40:4	0.04±0.01	0.04±0.01	0.03±0.01	0.04±0.00
PE 40:5	0.28±0.04	0.14±0.03	0.18±0.01	0.14±0.01
PE 40:6	0.34±0.04	0.21±0.02	0.25±0.01	0.21±0.02
PE 40:7	0.34±0.10	0.17±0.02	0.20±0.01	0.15±0.00
PG 34:0	2.69±0.52	6.16±1.54	2.52±0.29	3.43±0.35
PG 34:1	±2.83	±7.03	26.34±1.04	66.94±3.98
PG 34:2	299.12±28.6	271.37±30.1	312.41±14.3	240.13±5.39
PG 34:3	586.67±64.0	508.64±68.8	574.49±4.36	308.39±7.29
PG 34:4	339.16±24.5	321.61±68.8	316.42±18.6	329.68±9.20
PG 36:2	2.06±0.18	2.38±0.62	3.09±0.32	1.97±0.13
PG 36:4	10.7±1.46	7.27±0.57	11.7±1.06	6.54±0.29
PG 36:5	19.79±2.37	12.27±1.02	22.1±1.84	12.29±0.32
PG 36:6	30.11±4.81	22.12±3.95	25.2±0.77	14.34±0.93
PG 32:0	38.47±4.46	78.56±14.9	30.9±1.57	43.51±1.35
PG 32:1	47.02±0.56	63.75±12.9	28.0±2.13	49.69±3.98
PG 32:2	0.13±0.06	0.14±0.05	0.14±0.04	0.13±0.03
PI 32:0	0.22±0.02	1.03±0.06	0.17±0.01	0.45±0.03
PI 34:0	0.26±0.04	0.98±0.08	0.30±0.08	0.82±0.10
PI 34:1	2.97±0.43	10.2±0.51	4.35±0.19	8.64±0.90
PI 34:2	43.60±3.45	62.40±5.82	40.4±1.81	59.09±5.56
PI 34:3	70.671±6.37	118.36±6.06	68.0±3.71	96.89±8.59
PI 36:2	1.01±0.12	1.77±0.33	1.19±0.10	1.61±0.08
PI 36:3	0.87±0.29	1.32±0.10	1.01±0.15	1.41±0.13
PI 36:4	2.50±0.41	2.12±0.31	2.68±0.25	1.72±0.11
PI 36:5	4.37±0.75	3.69±0.61	4.14±0.27	2.86±0.38
PI 36:6	4.43±0.61	4.09±0.77	3.69±0.28	2.91±0.36
PS 34:0	0.28±0.03	0.23±0.02	0.22±0.01	0.16±0.01
PS 34:1	0.13±0.02	0.32±0.05	0.28±0.01	0.30±0.03
PS 34:2	2.59±0.37	3.43±0.44	3.43±0.12	3.68±0.38
PS 34:3	3.90±0.76	6.52±0.94	4.63±0.33	5.36±0.42
PS 36:1	0.04±0.00	0.09±0.03	0.04±0.01	0.08±0.01
PS 36:2	0.66±0.11	1.38±0.17	0.88±0.04	1.09±0.05
PS 36:3	0.91±0.16	1.58±0.08	1.31±0.17	1.20±0.03
PS 36:4	3.80±0.46	3.05±0.25	4.11±0.20	3.50±0.05
PS 36:5	2.98±0.17	2.69±0.13	3.01±0.09	2.82±0.08
PS 36:6	2.91±0.47	3.16±0.13	3.06±0.12	2.90±0.07
PS 38:3	2.57±0.43	5.26±0.35	3.18±0.06	3.37±0.16
PS 38:5	1.54±0.50	0.79±0.22	0.74±0.14	0.68±0.08
PS 40:3	8.053±0.70	15.52±1.70	10.0±0.33	14.48±1.16
PS 42:3	5.13±1.17	8.54±1.08	6.83±0.58	7.14±0.36
